# Systematic Development of a Compact Genome-Editing Tool Leveraging the TAM-Independent DNA Nuclease TasR in *Bacillus subtilis*

**DOI:** 10.64898/2026.07.15.738680

**Authors:** Xiaoyan Tang, Jie Gao, Hengyi Wang, Xiaomo Wei, Xirui Zhou, Xinyao Pan, Yuhao Wang, Mingxin Li, Qi Li

## Abstract

*Bacillus subtilis* is a core microbial chassis in biomanufacturing, and establishing efficient gene editing technologies is key to engineering this strain. In conventional CRISPR gene editing technologies, the large size of DNA nucleases leads to difficulties in plasmid construction, low transformation efficiency, and cumbersome multi-round editing operations; therefore, developing miniature gene editing tools can effectively address these issues. Although our group previously established a miniature gene editing tool based on IscB in *B. subtilis* SCK6, IscB relies on the 5′-CAGGAA-3′ TAM recognition sequence, and 83.36% of the genes in the SCK6 genome harbor no or only one TAM sequence, indicating a bottleneck of restricted editing for IscB in this strain. The novel miniature DNA nuclease TasR does not require a TAM sequence and can thus compensate for the limitation of IscB; however, the applicability of TasR in *B. subtilis* remains unknown. Therefore, this study first constructed a single plasmid, pBsuTasR, capable of expressing TasR and its guide RNA (tigRNA), which enabled gene deletion of regular-sized fragments in SCK6 with editing efficiencies of 21.7%– 78.3%. Subsequently, the capacity of TasR to delete a long DNA fragment (169.9 kb) was evaluated, and it was found that under the guidance of a single tigRNA, the deletion efficiency was 21.73%, whereas after optimizing to two tigRNAs, the efficiency increased to 39.13%. Furthermore, the gene integration capability of pBsuTasR was further tested, and TasR was able to integrate the *aprN* gene into the *amyE* locus at an efficiency of 13.3% under the guidance of a single tigRNA, and after increasing to two tigRNAs, the integration efficiency increased to 91.3%. In terms of iterative genome editing, this study developed the pBsu-SRP (Scissors-Rock-Paper) iterative editing system, which automatically cures the editing plasmid from the previous round while performing a new round of gene editing, with sequential gene deletion efficiencies of 4.34%–26.08%, and using this system, the editing cycle can be shortened from 4N days by the conventional method to 3N+1 days. Subsequently, the pBsu-SRP system was successfully used to achieve the integration of two and three copies of the *mCherry* fluorescent reporter gene in SCK6, and it was found that the fluorescence intensity increased with the copy number. Finally, this study also explored the escape of SCK6 from TasR cleavage and found that mutations in the tigRNA sequence are the cause of the escape. In summary, this study constructed a novel miniature genome editing system in *B. subtilis* using the TAM-independent nuclease TasR as the core component. This system can not only provide an efficient technical tool for genetic manipulation of industrial microorganisms, but also offer new instrumental support for the iterative engineering and functional optimization of chassis cells in biomanufacturing.
