## Supplementary material for "Systematic Development of a Compact Genome-Editing Tool Leveraging the TAM-Independent DNA Nuclease TasR in *Bacillus subtilis*": https://fromsmash.com/Supplemental-material

### Sheet: Oligonucleotides
Oligos	Sequence (5’→3’)
169-ko-ce-dn	aagattacaatggagtggag
169-pur-up	gacatgaacatcatcatcaatc
16s-q-dn1	atgcaccacctgtcactctg
16s-q-dn2	attaccgcggctgctgg
16s-q-up1	ttcgaagcaacgcgaagaac
16s-q-up2	actcctacgggaggcagcag
Amp-dn	cgttaagggattttggtcattaccaatgcttaatcagtga
Amp-gj-dn	aataaacaaataggggttccgcgtggccattcgccattct
Amp-gj-up	tcactgattaagcattggtaatgaccaaaatcccttaacg
Amp-up	gtgtacagaatggcgaatggccacgcggaacccctatttg
amyE-ce-N18-up	gtcatcaatcataccaccag
amyE-dndn2	ttgaacgatgacctcgagcccacgatgcgatttgtgccgatgtacacgtcatctgc
amyE-dn-pveg	catttttgtcaaataaaatttaaattatatcaacgttaataaaccgatgtgaagactgg
amyE-dnup2	ctccagtcttcacatcggtgggcaaggctagacggg
amyE-HR-dndn	cgatgtacacgtcatctgc
amyE-HR-dnup	ctgctcattacactgcgggctctttttcatggtgggcaaggctagacggg
amyE-HR-gj-dn	gtcgggttcacacagttgacgactctgagagatcccctcataatttcagc
amyE-HR-gj-up	acgggcaatacggtgcagatgacgtgtacatcggctcgaggtcatcgttc
amyE-HR-updn	tcttgacactccttatttgat
amyE-HR-upup	gtcgtcaactgtgtgaac
amyE-in-ce-up	gatttgtattcactctgcc
amyE-ko-dn	agttcagctcagtgatacc
amyE-ko-dn2	gctgtgaaggaactgttc
amyE-ko-up	gaatcacgagacaggttgc
amyE-ko-up2	ctgatttgatgggaatcacg
amyE-pur-dn	tagtgggagatattcgacac
amyE-updn2	cccgtctagccttgcccaccgatgtgaagactggag
aprE-dndn-cm	tgacctcgagctagcgacggagagttaggcaaatcctctgttgatatggt
aprE-dnup	gaacctgcttctttttactatctttaccctctccttttaa
aprE-KO-ce-dn	cacgcaggtcatttgaacg
aprE-ko-ce-up	ggatcgagttgacagagaac
aprE-ko-dn	taatgccggaataagcaac
aprE-ko-dn2	tgacgatattgcctcctgc
aprE-ko-up	caagaaatggatcgaagcg
aprE-pur-up	ccaagatatgttgcagtgc
aprE-tigRNA-dn	gcgcaaccggctactgggtttcaacgattgcctggctacatttattgtacaacacgagc
aprE-tigRNA-up	atgtagccaggcaatcgttgaaacccagtagccggttgcgcaagcaagcttaaacccag
aprE-updn	ttaaaaggagagggtaaagatagtaaaaagaagcaggttcct
aprE-upup	aaattatgaggggatctctcagagtgctttcgctgattac
aprn-ce-up	cagcggaattgactcttc
aprN-dn	ttattgtgcagctgcttg
aprn-gj-up2	tatggaaaagggttaatcaacgtacaagcagctgcacaataaagagtcgacctgttacg
aprN-up-pveg	ttttatttgacaaaaatgggctcgtgttgtacaataaatgtgtgagaagcaaaaaattg
bra-his-dn	acaggtcgactcttcagtggtggtggtggtggtgctcgag
bra-his-dn2	aggtcgactcttcagtggtggtggtggtggtgatattcac
bra-his-gj-up	agcaccaccaccaccaccactgaagagtcgacctgttacg
bra-his-gj-up2	atcaccaccaccaccaccactgaagagtcgacctgttacg
cm-dn	gatataatgggtttaatagctgaataagaacggtgctcgcaatagttacccttattatc
cm-dn-new	aaattatctgaaaggggaatgaactttaataaaattgatttagac
cm-gj-dn	ttataaacgatgacctcgagctagcgacggagagttaggagacttactgatcaaacgtg
cm-gj-up	caattttattaaagttcattcccctttcagataattttag
cm-up	agtctcctaactctccgtcgctagctcgaggtcatcgtttataaaagccagtcattagg
cm-up-aprE	accatatcaacagaggatttgcctaactctccgtcgctagctcgaggtcatcgtttata
cm-up-ctc	ctgttctcgcaggaaaccctaactctccgtcgctagctcgaggtcatcgtttataaa
cm-up-epr	tatcccaatgatgggcctaactctccgtcgctagctcgaggtcatcgtttataaa
cm-verf-dn	tatttgaaccaacaaacgac
cm-verf-up	agtcattaggcctatctgac
ctc-dndn-cm	tataaacgatgacctcgagctagcgacggagagttagggtttcctgcgagaacag
ctc-updn-pveg	caaataaaatttaaattatatcaacgttaataaattcagcaccatcctcttg
dTasR-dn	agaccaagcgaccgccaatattgtgatatc
dTasR-up	atatcacaatattggcggtcgcttggtctcatgaagaacg
epr-dndn-cm	tgacctcgagctagcgacggagagttaggcccatcattgggatatgaagc
epr-tigRNA-dn	gcgcagagccaagctgggtttcacgataatcctggctacatttattgtacaacacgagc
epr-tigRNA-up	atgtagccaggattatcgtgaaacccagcttggctctgcgcaagcaagcttaaacccag
kan-dn	gtgcttgaaatcccctcaaaaacc
kan-gj-up	atcgggtttttgaggggatttcaagcacaaatcgcatcgtgggactctagaggcactgg
kan-up	gcacaaatcgcatcgtgggctcgaggtcatcgttc
kc-HR-gj-aprE-dn	gtaatcagcgaaagcactctgagagatcccctcataattt
kc-spo0A-ko-dn	gccccatttattcaaaaggc
kc-tigRNA2-dn	gactctagaggcactggc
kc-tigRNA2-gj-dn	tggccagtgcctctagagtcttgaaatcccctcaaaaacc
kc-TnpB-verf-dn	accatgaaaaagagcccg
kcTnpB-verf-up	acaatggacacctagggg
ko-spo0A-vf-dn	gccccatttattcaaaaggc
mcherry q dn3	gtcctcgaagttcatcacgc
mcherry q up3	caagctgaaggtgaccaagg
mecherry-up	ttacttgtacagctcgtccatg
no-HR-dn	tttgaacgatgacctcgagctctgagagatcccctcataa
no-HR-up	ttatgaggggatctctcagagctcgaggtcatcgttc
nprB-dndn-2	gaacgatgacctcgagcccacgatgcgatttgtgcgtaccatggcatgttcc
nprB-ko-dn	gccgatgatgacgatgag
nprB-ko-up	ggagaaatacctggaaacc
nprB-up-pveg	aatgggctcgtgttgtacaataaatgtatgcgcaacttgaccaag
pcrf19-pveg-dn	catttttgtcaaataaaatttaaattatatcaacgttaataacgcatcacacgcaaaaa
pcrf19-pveg-up	ttgaggggatttcaactgcagacacctaaattcaaaatctatcggtcag
pcrf19-repB-dn	catttttgtcaaataaaatttaaattatatcaacgttaataacgcatcacacgcaaaaa
pg-gj-dn	agattttgaatttaggtgtctgcagttgaaatcccctcaa
pg-gj-dn-rpeB	tgcagttgaaatcccctcaa
pveg-amyE2.2-opup	gcgcagtatgactgtgggtttcaagcccgagctggctacatttattgtacaacacgagc
pveg-dn-2	ttattaacgttgatataatttaaattttatttg
pveg-up	aatttaaattttatttgacaaaaatgggctcgtgttgtac
repB-up	ttgaggggatttcaactgcactactctttaataaaataatttttccgttccc
rep-ce-up1	gtatccctatcatgtaatgg
sacB-dndn	gaacgatgacctcgagcctaatggatctgtgcttttgc
sacB-dndn-tet	ctaaacgatgacctcgagcctgcatttccagcactcgctaatggatctgtgcttttgc
sacB-dnup	ataaaaaaggagacatgaacgaaacgcaaaagaaaatgcc
sacB-HR-gj-dn	gaaggctggatgtacagctctgagagatcccctcataatttcagc
sacB-HR-gj-up	cagcaaaagcacagatccattaggctcgaggtcatcgttc
sacB-ko-ce-up	gataaagcaggcaagacc
sacB-ko-dn	ccaattgttcatccaggc
sacB-ko-up	catagctcatgccagatgc
sacB-pur-dn	ctgtgttagatgcaatcagc
sacB-updn	ggcattttcttttgcgtttcgttcatgtctccttttttatgtac
sacB-upup	aattatgaggggatctctcagagctgtacatccagccttc
spl-up-amyE	gtcttcaaaaaatcaaataaggagtgtcaagattaaataccaaaaatgtgttgac
spo0A-ko-ce-up	gacacatctagggtcgatc
spoA-ko-ce-up	gacacatctagggtcgatc
Ta-gj-dn-spo0A	gcgcaccgacaaggtgggtttcaccatatccgtggctacatttattgtacaacacgagc
TasR-ce-up	tctaaagtgatttgggcgt
TasR-gj-dn-amyE	gcgcaatggctggatgggtttcacacattgtgtggctacatttattgtacaacacgagc
TasR-gRNA-amyE-up	tgtagccacacaatgtgtgaaacccatccagccattgcgcaagcaagcttaaacccag
Ta-ter-up-spo0A	atgtagccacggatatggtgaaacccaccttgtcggtgcgcaagcaagcttaaacccag
tet-ce-dn1	ttgaacgtctcattacctg
tet-ce-dn2	actgccgaaatcggaagtg
tet-dn	tgcctctagagtcctgcatttccagcactcgttcaacaaacgggccatat
tet-gj-dn	ctaaacgatgacctcgagcctgcatttccagcactcgttcaggtgaaagtgacag
tet-gj-up	ggcccgtttgttgaacgagtgctggaaatgcaggactctagaggcactgg
tet-up	ctgtcactttcacctgaacgagtgctggaaatgcaggctcgaggtcatcgtttag
tet-up-new	acctgaacgagtgctggaaatgcaggctcgaggtcatcgtttagaaatccctttgagaa
tet-up-sacB	aaagcacagatccattagcgagtgctggaaatgcaggctcgaggtcatcgtttag
tet-up-sacB2	ccattagcgagtgctggaaatgcaggctcgaggtcatcgtttagaaatccctttgagaa
thrC-dndn-kan	ttgaacgatgacctcgagcccacgatgcgatttgtgcgtcgtcatcgaggtgatc
thrC-tigRNA-dn	cttgcgcatcgaaggcatgggtttcaagtgtgcgatggctacatttattgtacaacacg
thrC-tigRNA-dn3	cttgcgcagctacgacctgggtttcatgtgttaactggctacatttattgtacaacacg
thrC-tigRNA-up	atgtagccatcgcacacttgaaacccatgccttcgatgcgcaagcaagcttaaacccag
thrC-tigRNA-up3	atgtagccagttaacacatgaaacccaggtcgtagctgcgcaagcaagcttaaacccag
tig-kan-dn	agccagcacaaatctgaaacccaccacgatgctgcgcaagcaagcttaaacccag
tig-kan-up	cagcatcgtggtgggtttcagatttgtgctggctacatttattgtacaacacgag
tig-mcherry-vf-dn	tgggtttcacaccatacg
tigNA-cmN18-up2	tattgcgagcaccgttcttattcagctattaaacccattatatcgggtttttgagggga
tig-nprB-dn	cttgcgcaacgacggtgtgggtttcagtggatagatggctacatttattgtacaacacg
tig-nprB-up	agccatctatccactgaaacccacaccgtcgttgcgcaagcaagcttaaacccagctca
tigRNA-169.1-dn	gcgcacgagaaccttgggtttcagcgaagctgtggctacatttattgtacaacacgagc
tigRNA-169.1-up	atgtagccacagcttcgctgaaacccaaggttctcgtgcgcaagcaagcttaaacccag
tigRNA-169.2-dn	gcgcactgtcagcgtgggtttcaaaggagtcgtggctacatttattgtacaacacgagc
tigRNA-169.2-up	atgtagccacgactcctttgaaacccacgctgacagtgcgcaagcaagcttaaacccag
tigRNA-169-dn	gcgcaccatcagtttgggtttcagacagctcatggctacatttattgtacaacacgagc
tigRNA-169-dn2	cgcactacctcgatgggtttcacaagtgagctggctacatttattgtacaacacgagc
tigRNA-169-up	agccatgagctgtctgaaacccaaactgatggtgcgcaagcaagcttaaacccag
tigRNA-169-up2	agccagctcacttgtgaaacccatcgaggtagtgcgcaagcaagcttaaacccag
tigRNA-169-verf-dn	tgggtttcagacagctca
tigRNA2-gj-up	atttttgtcaaataaaatttaaattatatcaacgttaataactgcagacacctaaattc
tigRNA2-gj-up2	caaataaaatttaaattatatcaacgttaataagagcaccgttcttattc
tigRNA2-verf-dn	gatgaacaaggaatcgtag
tigRNA-amyE2.2-opdn	atgtagccagctcgggcttgaaacccacagtcatactgcgcaagcaagcttaaacccag
tigRNA-cm-dn	atgtagccacctaactcttgaaacccatagcgacggtgcgcaagcaagcttaaacccag
tigRNA-cmN18-dn	tagagtctagcgacggagagttaggttgaaatcccctcaaaaacc
tigRNA-cmN18-up	atcgggtttttgaggggatttcaacctaactctccgtcgctagactctagaggcactgg
tigRNA-cm-up	cttgcgcaccgtcgctatgggtttcaagagttaggtggctacatttattgtacaacacg
tigRNA-ctc-dn	gcgcaagccattggtgggtttcatctccggtctggctacatttattgtacaacacgagc
tigRNA-ctc-up	atgtagccagaccggagatgaaacccaccaatggcttgcgcaagcaagcttaaacccag
tigRNA-mcherry-dn	gcgcacgtatggtgtgggtttcacaccatacgtggctacatttattgtacaacacgagc
tigRNA-mcherry-dn2	gcgcaagcaagggctgggtttcacaccatacgtggctacatttattgtacaacacgagc
tigRNA-mcherry-up	atgtagccacgtatggtgtgaaacccacaccatacgtgcgcaagcaagcttaaacccag
tigRNA-mcherry-up2	atgtagccacgtatggtgtgaaacccagcccttgcttgcgcaagcaagcttaaacccag
tigRNA-sacB-dn	gcgcacgacaaccatgggtttcacctgagctgtggctacatttattgtacaacacgagc
tigRNA-sacB-dn2	gcgcaatatgctgctgggtttcacatggcgtgtggctacatttattgtacaacacgagc
tigRNA-sacB-up	atgtagccacagctcaggtgaaacccatggttgtcgtgcgcaagcaagcttaaacccag
tigRNA-sacB-up2	atgtagccacacgccatgtgaaacccagcagcatattgcgcaagcaagcttaaacccag
tigRNA-spl-dn	gcgcaaaccagcagtgggtttcagtcaacacatggctacatttattgtacaacacgagc
tigRNA-spl-up	atgtagccatgtgttgactgaaacccactgctggtttgcgcaagcaagcttaaacccag
tigRNA-tet-dn	atgtagccacgagtgctgtgaaacccactgcatttctgcgcaagcaagcttaaacccag
tigRNA-tet-up	gcgcagaaatgcagtgggtttcacagcactcgtggctacatttattgtacaacacgagc
tigRNA-thrC-dn2	cttgcgcattacagctttgggtttcaaggcagccgtggctacatttattgtacaacacg
tigRNA-thrC-up2	atgtagccacggctgccttgaaacccaaagctgtaatgcgcaagcaagcttaaacccag
tigRNA-verf-up	tccattcactattctcattcc
tig-spl-vf-dn	tgggtttcagtcaacaca

### Sheet: Strains or plasmids
Strains or plasmids	Description	Source
Strains
E. coli DH5α	Commercial transformation host	GIBCO BRL, life Technologies
E.coli MG1655	Host for testing the genome editing efficiency	Lab storage
B. su SCK6	Host for testing the genome editing efficiency	Lab storage
Plasmids
pHT-XCR6		[1]
pcrF19-NM2		[1]
phy300plk		[1]
pBsu-TasR	Derived from pIscB, inducibly expressing TasR	This study
pEc-TasR	Derived from p15A, inducibly expressing TasR	This study
pBsuTasR-tigRNA-spo0A	Derived from pBsu-TasR, target spo0A gene
pBsuTasR-tigRNA-sacB	Derived from pBsu-TasR, target sacB gene
pBsuTasR-tigRNA-amyE	Derived from pBsu-TasR, target amyE gene
pBsuTasR-spo0A	Derived from pBsuTasR-tigRNA-spo0A, carry the homology arms of spo0A	This study
pBsuTasR-sacB	Derived from pBsuTasR-tigRNA-sacB, carry the homology arms of sacB	This study
pBsuTasR-amyE	Derived from pBsuTasR-tigRNA-amyE, carry the homology arms of amyE	This study
pBsuTasR-tigRNA-169.9-1	Derived from pBsu-TasR, target 169.9 genomic fragment
pBsuTasR-tigRNA-169.9-2	Derived from pBsu-TasR, target 169.9 genomic fragment
pBsuTasR-169.9-1	Derived from pBsuTasR-tigRNA-169-1, carry the homology arms of 169.9 genomic fragment	This study
pBsuTasR-169.9-2	Derived from pBsuTasR-tigRNA-169-2, carry the homology arms of 169.9 genomic fragment	This study
pBsuTasR-amyE-aprN	Derived from pBsuTasR-tigRNA-amyE, carry the homology arms of amyE	This study
pBsuTasR-amyE-aprN-1	Derived from pBsuTasR-tigRNA-amyE, carry the homology arms of amyE	This study
pBsuTasR-amyE-aprN-2	Derived from pBsuTasR-tigRNA-amyE, carry the homology arms of amyE	This study
pBsu-Scissors-spo0A	Derived from pBsuTasR-tigRNA-spo0A and pHT-XCR6, carry the homology arms of spo0A	This study
pBsu-Rock-amyE	Derived from pBsuTasR-tigRNA-amyE, carry the homology arms of amyE	This study
pBsu-Paper-sacB	Derived from pBsuTasR-tigRNA-sacB, pHT-XCR6 and phy300plk, carry the homology arms of sacB	This study
pBsu-Scissors-aprE	Derived from pBsu-Scissors-spo0A, carry the homology arms of aprE	This study
pBsu-Scissors-epr	Derived frompBsu-Scissors-spo0A, carry the homology arms of epr	This study
pBsu-Rock-nprB	Derived from pBsu-Rock-amyE, carry the homology arms of nprB	This study
pBsuTasR-amyE-tigRNA2	Derived from pBsuTasR-amyE, target amyE gene	This study
pEc-tigRNA-umuDC	Derived from pEc-TasR, target umuDC gene	This study
pEc-tigRNA-maeB	Derived from pEc-TasR, target maeB gene	This study
pEc-tigRNA-lacZ	Derived from pEc-TasR, target lacZ gene	This study
pEc-tigRNA-bioC	Derived from pEc-TasR, target bioC gene	This study
pEc-tigRNA-rho	Derived from pEc-TasR, target rho gene	This study

### Sheet: OD and FI
Time	WT-SCK6				OD	FI/OD	ctc				OD	FI/OD	epr,ctc				OD	FI/OD	nprB,epr,ctc				OD	FI/OD
4h	529	509	545	527.667	1.08567	486	3946	3622	3856	3808	1.017	3744	6521	6409	6398	6442.67	0.973667	6616	1314	1263	1287	1288	1.126	1143
	478	466	403	449		413	3822	3701	3741	3754.67		3691	5480	5495	5201	5392		5537	5953	5648	5687	5762.67		5117
	437	488	457	460.667		424	4061	4043	3809	3971		3904	4955	4560	4701	4738.67		4866	4629	4816	5687	5044		4479
6h	463	502	447	470.667	1.43	329	3778	3784	3921	3827.67	1.12333	3407	5318	5522	5178	5339.33	1.13333	4711	1429	1483	1428	1446.67	1.70667	847
	447	500	489	478.667		334	4213	3962	4185	4120		3667	5334	5371	5230	5311.67		4686	5035	5040	5057	5044		2955
	407	549	530	495.333		346	3873	3803	3949	3875		3449	6325	6340	6453	6372.67		5622	6965	7105	6956	7008.67		4106
8h	646	592	710	649.333	1.76667	367	4200	4073	4261	4178	1.3	3213	5925	5565	5847	5779	1.38667	4167	1674	1599	1776	1683	2.19	768
	644	663	663	656.667		371	4413	4348	4527	4429.33		3407	6110	6059	6100	6089.67		4391	7728	7677	7694	7699.67		3515
	669	667	717	684.333		387	4042	4079	4002	4041		3108	6830	6837	7066	6911		4983	5043	5024	5110	5059		2310
10h	904	847	945	898.667	2.61	344	4901	4499	4739	4713	1.89333	2489	5785	6045	5819	5883	2.05	2869	2322	2258	2167	2249	2.68333	838
	924	827	807	852.667		326	4208	3860	4061	4043		2135	6089	6029	6042	6053.33		2952	6871	7110	6890	6957		2592
	737	871	867	825		316	3979	3800	3890	3889.67		2054	6249	6153	6361	6254.33		3050	4966	4780	4825	4857		1810
12h	1008	910	953	957	3.17667	301	4025	3976	4332	4111	2.79	1473	5862	5799	5888	5849.67	2.49	2349	2803	2577	2617	2665.67	3.12667	852
	1090	1074	1010	1058		333	3685	3625	3656	3655.33		1310	5568	5289	5639	5498.67		2208	6468	6603	6490	6520.33		2085
	1019	935	951	968.333		304	3311	3453	3361	3375		1209	5924	5621	5638	5727.67		2300	4673	4514	4636	4607.67		1473
24h	1226	1151	1174	1183.67	3.56333	332	6826	6759	6935	6840	3.91333	1747	10718	10700	10601	10673	3.74333	2851	14177	14288	14692	14385.7	3.67	3919
	1333	1381	1331	1348.33		378	6612	6688	6794	6698		1711	11326	11111	11167	11201.3		2992	14853	14916	14898	14889		4056
	1237	1304	1435	1325.33		371	6805	6643	6672	6706.67		1713	11871	11948	11607	11808.7		3154	15976	16240	15979	16065		4377
48h	985	886	948	939.667	2.17667	431	8837	8237	8309	8461	2.38	3555	14157	13652	13511	13773.3	2.36667	5819	18176	18033	17815	18008	2.23	8075
	974	987	904	955		438	7772	7787	7724	7761		3260	13639	13260	13587	13495.3		5702	20185	19882	19438	19835		8894
	919	917	959	931.667		428	7998	8259	8017	8091.33		3399	13750	14042	13802	13864.7		#DIV/0!	18808	18780	18953	18847		8451
Time	WT-SCK6				ctc				epr,ctc				nprB,epr,ctc
Initial OD value	7.44				6.06				6.44				6.47
4h	1.147	1.105	1.005	1.08567	0.994	1.012	1.045	1.017	0.991	0.975	0.955	0.973667	1.155	1.07	1.153	1.126
6h	1.56	1.43	1.3	1.43	0.91	1.14	1.32	1.12333	1.08	1.09	1.23	1.13333	1.84	1.41	1.87	1.70667
8h	1.97	1.74	1.59	1.76667	0.92	1.39	1.59	1.3	1.36	1.26	1.54	1.38667	2.44	2.05	2.08	2.19
10h	2.7	2.62	2.51	2.61	1.43	2	2.25	1.89333	1.93	1.94	2.28	2.05	2.96	2.4	2.69	2.68333
12h	3.17	3.27	3.09	3.17667	2.25	2.97	3.15	2.79	2.28	2.38	2.81	2.49	3.23	2.97	3.18	3.12667
24h	3.48	3.59	3.62	3.56333	3.85	4.19	3.7	3.91333	3.88	3.75	3.6	3.74333	3.74	3.86	3.41	3.67
48h	2.25	2.14	2.14	2.17667	2.48	2.61	2.05	2.38	2.31	2.41	2.38	2.36667	2.21	2.25	2.23	2.23
